# Progesterone specifically dampens disease-associated T_H_1- and T_H_17-related immune responses during T cell activation *in vitro*

**DOI:** 10.1101/2020.11.05.370700

**Authors:** Sandra Hellberg, Johanna Raffetseder, Olof Rundquist, Rasmus Magnusson, Georgia Papapavlou, Maria C. Jenmalm, Jan Ernerudh, Mika Gustafsson

## Abstract

The changes in progesterone (P4) levels during and after pregnancy coincide with the temporary improvement and worsening of several autoimmune diseases like multiple sclerosis (MS) and rheumatoid arthritis (RA). Most likely immune-endocrine interactions play a major role in these pregnancy-induce effects. In this study, we used next generation sequencing to investigate the direct effects of P4 on CD4^+^ T cell activation, of central importance in pregnancy and disease. We found that P4 had a profound dampening effect on T cell activation, altering the gene and protein expression profile and opposing many of the changes induced during the activation. The transcriptomic changes induced by P4 were significantly enriched for genes associated with diseases known to be modulated during pregnancy such as MS, RA and psoriasis. The T_H_1-and T_H_17-associated transcription factors STAT1 and STAT3 were significantly downregulated by P4 and their downstream targets were significantly enriched among the diseases-associated genes. Several of these genes included well-known and disease-relevant cytokines, such as IL-12β, CXCL10 and OSM, that were further validated also at the protein level using proximity extension assay. Our results extend the previous knowledge of P4 as an immune regulatory hormone and supports its importance during pregnancy for regulating potentially detrimental immune responses towards the semi-allogenic fetus. Further, our results also point toward a potential role for P4 in the pregnancy-induced disease immunomodulation, suggestively through dampening of T_H_1 and T_H_17-associated immune responses and highlights the need for further studies evaluating P4 as a future treatment option.
