## Supplementary Table 1 for "Progesterone specifically dampens disease-associated T_H_1- and T_H_17-related immune responses during T cell activation *in vitro*"

### Sheet: Supplementary Table 1
Table S1. GSE analysis using gseKEGG from ClusterProfiler (version 3.10.1) on ranked list of DEGs between CD4+ T cells activated in the presence or abscence of P4, related to figure 2
6 hrs
ID	Description	setSize	enrichmentScore	NES	pvalue	p.adjust	qvalues	rank	leading_edge	core_enrichment
hsa05200	Pathways in cancer	106	-0.38568022045202	-1.88052301504219	0.0014265335235378	0.0191986644407346	0.0163430278534399	688	tags=36%, list=21%, signal=29%	CDH1/CAMK2D/IL12RB1/CALML6/IL7/BCL2/PIM2/STAT2/TGFB1/CDK6/PTGS2/HSP90AA1/GSTO1/BCL2L1/IL2RA/LRP5/FZD5/BIRC3/ESR2/IL3/EGLN3/IL13/GADD45G/LPAR3/NKX3-1/CALM3/GADD45B/FGF2/IGF2/AR/RASGRP3/IL12A/RALB/STAT1/PIK3R3/GNG8/FAS
hsa05168	Herpes simplex virus 1 infection	95	-0.390029841985662	-1.86998330582056	0.00144508670520231	0.0191986644407346	0.0163430278534399	708	tags=32%, list=21%, signal=26%	CASP9/ZNF311/TAP2/BCL2/CD74/STAT2/OAS1/ZNF205/DDX58/BCL2L1/ZNF662/BST2/BIRC3/EIF2AK2/ZNF208/TAPBP/ZNF267/IRF7/IFIH1/TAP1/SOCS3/OAS3/ZNF334/IL12A/STAT1/PIK3R3/B2M/TLR3/FAS
hsa05164	Influenza A	44	-0.5195900763927	-2.10927479798237	0.00158478605388273	0.0191986644407346	0.0163430278534399	708	tags=48%, list=21%, signal=38%	ACTB/CASP9/STAT2/CASP1/OAS1/DDX58/MAPK11/IL1A/EIF2AK2/ICAM1/IRF7/IFIH1/SOCS3/OAS3/RSAD2/IL12A/STAT1/PIK3R3/TLR3/FAS
hsa04060	Cytokine-cytokine receptor interaction	41	-0.494346168379222	-1.9729863305212	0.00159235668789809	0.0191986644407346	0.0163430278534399	708	tags=54%, list=21%, signal=43%	IL12RB1/CCL8/IL7/TGFB1/IL2RA/EDA/CCR5/IL1A/CCR8/CCR2/IL32/IL3/IL13/TNFSF13B/IL26/LIF/OSM/IL12A/IL21/IL22/FAS
hsa04630	JAK-STAT signaling pathway	40	-0.541553747862497	-2.14421284391928	0.00159489633173844	0.0191986644407346	0.0163430278534399	654	tags=45%, list=20%, signal=37%	IL7/BCL2/STAT2/BCL2L1/IL2RA/IL3/IL13/SOCS1/SOCS3/LIF/OSM/IL12A/STAT1/IL21/PIK3R3/IL22/CISH
hsa05162	Measles	38	-0.491277027528341	-1.92114030643295	0.00159744408945687	0.0191986644407346	0.0163430278534399	572	tags=39%, list=17%, signal=33%	CDK6/OAS1/DDX58/IL2RA/IL1A/EIF2AK2/IRF7/IFIH1/IL13/OAS3/IL12A/STAT1/PIK3R3/FAS
hsa05167	Kaposi sarcoma-associated herpesvirus infection	36	-0.543359180084842	-2.08939413804849	0.0016	0.0191986644407346	0.0163430278534399	688	tags=53%, list=21%, signal=42%	CALML6/STAT2/CDK6/PTGS2/MAPK11/CCR5/EIF2AK2/CCR8/CLEC2B/ICAM1/IRF7/CALM3/FGF2/STAT1/PIK3R3/GNG8/TLR3/FAS
hsa04621	NOD-like receptor signaling pathway	42	-0.560472523774167	-2.2431329793148	0.0016025641025641	0.0191986644407346	0.0163430278534399	997	tags=71%, list=30%, signal=51%	CASP4/PANX1/ITPR2/GBP3/AIM2/IL1B/GSDMD/BCL2/TRPM2/P2RX7/STAT2/CASP1/NOD2/HSP90AA1/OAS1/BCL2L1/CARD6/MAPK11/BIRC3/GBP2/CARD16/RIPK2/IRF7/OAS3/GBP1/STAT1/GBP5/CARD17/GBP4
hsa05169	Epstein-Barr virus infection	42	-0.524803247995413	-2.1003767772644	0.0016025641025641	0.0191986644407346	0.0163430278534399	778	tags=55%, list=23%, signal=43%	PSMC1/CASP9/TAP2/BCL2/STAT2/CDK6/OAS1/DDX58/MAPK11/EIF2AK2/TAPBP/ICAM1/IRF7/ITGAL/GADD45G/TAP1/GADD45B/OAS3/STAT1/PIK3R3/B2M/FAS
hsa05133	Pertussis	20	-0.605802379189654	-1.99617354447855	0.00166944908180301	0.0191986644407346	0.0163430278534399	759	tags=65%, list=23%, signal=51%	IL1B/CALML6/CASP1/MAPK11/IL1A/ITGAM/IRF1/CFL2/CALM3/C4BPB/IL12A/LY96
hsa03010	Ribosome	32	0.456573043020292	1.91311772799792	0.00263157894736842	0.027511961722488	0.023419793502896	1480	tags=81%, list=44%, signal=46%	RPL29/RPL32/MRPL32/RPL24/RPS12/UBA52/RPL8/RPL31/RPL4/MRPL2/RPL11/RPL18A/RPL7/MRPL1/FAU/RPL26/RPLP0/MRPS18C/RPSA/RPL10/RPL30/RPL27A/RPL36AL/RPS5/RPS2/RPS13
hsa04917	Prolactin signaling pathway	21	-0.561993961438383	-1.88707945410258	0.0032520325203252	0.0311653116531165	0.0265297389816003	379	tags=38%, list=11%, signal=34%	ESR2/IRF1/SOCS1/SOCS3/STAT1/PIK3R3/CISH
hsa05160	Hepatitis C	36	-0.482602913905197	-1.85576638120146	0.0048	0.0424615384615385	0.0361457489878542	572	tags=39%, list=17%, signal=33%	CDK6/OAS1/DDX58/EIF2AK2/IRF7/IFIT1/SOCS3/OAS3/RSAD2/STAT1/PIK3R3/TLR3/FAS
24 hrs
ID	Description	setSize	enrichmentScore	NES	pvalue	p.adjust	qvalues	rank	leading_edge	core_enrichment
hsa04060	Cytokine-cytokine receptor interaction	65	-0.71989241913987	-3.0721052072985	0.00145348837209302	0.0145595729191944	0.0113666841211254	340	tags=55%, list=9%, signal=51%	CSF2/TNFSF13B/IL2/IL12A/IL2RA/CCR8/IL23R/CCR2/CXCL11/IL32/IL3/CXCR6/CCL22/TNFSF10/CCL1/FAS/TNFRSF8/IL1RL1/CCR5/CCL17/IL13/IL1A/XCR1/CXCL10/IL26/IL10/OSM/IL12B/LIF/LTA/IL17A/IL5/CCL19/IL22/IL17F
hsa05164	Influenza A	52	-0.610793548132735	-2.50489714692159	0.00146412884333821	0.0145595729191944	0.0113666841211254	357	tags=44%, list=10%, signal=41%	IL12A/STAT2/TRIM25/STAT1/DDX58/IFIH1/OAS2/TNFSF10/TLR7/SOCS3/IRF7/FAS/EIF2AK2/MX1/OAS1/IL1A/TLR3/CXCL10/OAS3/IL12B/RSAD2/IRF9
hsa04062	Chemokine signaling pathway	40	-0.571783396274301	-2.24141034844138	0.00149253731343284	0.0145595729191944	0.0113666841211254	316	tags=38%, list=8%, signal=35%	GNG8/CCR8/STAT1/GNGT2/CCR2/CXCL11/CXCR6/CCL22/CCL1/CCR5/CCL17/XCR1/CXCL10/CCL19
hsa05160	Hepatitis C	44	-0.613737388396211	-2.44765921610511	0.00149700598802395	0.0145595729191944	0.0113666841211254	316	tags=39%, list=8%, signal=36%	STAT2/STAT1/DDX58/OAS2/SOCS3/IRF7/FAS/EIF2AK2/MX1/OAS1/TLR3/CXCL10/IFIT1/OAS3/RSAD2/IRF9
hsa05169	Epstein-Barr virus infection	44	-0.606988396785695	-2.42074341819672	0.00149700598802395	0.0145595729191944	0.0113666841211254	946	tags=66%, list=25%, signal=50%	NFKBIE/PIK3R3/TAP2/MAPK11/CCND2/TBK1/TNF/PSMD1/CDK6/TAPBP/SEM1/PSMC3/TAP1/E2F1/ICAM1/STAT2/PSMD14/STAT1/DDX58/OAS2/IRF7/FAS/EIF2AK2/OAS1/ISG15/CXCL10/OAS3/IRF9
hsa04621	NOD-like receptor signaling pathway	45	-0.526764739905752	-2.1123042646344	0.00150375939849624	0.0145595729191944	0.0113666841211254	796	tags=49%, list=21%, signal=39%	NOD2/NAMPT/TBK1/TNF/BCL2L1/RIPK2/HSP90AA1/CASR/IFI16/STAT2/STAT1/OAS2/CARD16/GBP1/GBP5/IRF7/GBP4/OAS1/CARD17/OAS3/IRF9
hsa04630	JAK-STAT signaling pathway	45	-0.655054301945195	-2.6267399670933	0.00150375939849624	0.0145595729191944	0.0113666841211254	340	tags=44%, list=9%, signal=41%	CSF2/IL2/IL12A/STAT2/IL2RA/IL23R/STAT1/IL3/SOCS3/SOCS1/IL13/IL10/CISH/OSM/IL12B/LIF/IRF9/IL5/IL22
hsa05162	Measles	45	-0.630116786220586	-2.52674158674631	0.00150375939849624	0.0145595729191944	0.0113666841211254	320	tags=44%, list=9%, signal=41%	IL12A/STAT2/IL2RA/STAT1/DDX58/IFIH1/OAS2/TNFSF10/TLR7/IRF7/FAS/EIF2AK2/MX1/OAS1/IL13/IL1A/OAS3/IL12B/IRF9
hsa05167	Kaposi sarcoma-associated herpesvirus infection	42	-0.509349223451839	-2.00262363854544	0.00151057401812689	0.0145595729191944	0.0113666841211254	708	tags=52%, list=19%, signal=43%	PIK3R3/MAPK11/JAK2/TBK1/CD86/CDK6/CLEC2B/E2F1/ICAM1/CSF2/STAT2/GNG8/CCR8/STAT1/GNGT2/IRF7/FAS/EIF2AK2/CCR5/TLR3/IRF9
hsa04625	C-type lectin receptor signaling pathway	31	-0.534758610775898	-1.95057943027783	0.00152671755725191	0.0145595729191944	0.0113666841211254	320	tags=32%, list=9%, signal=30%	IL12A/STAT2/STAT1/IRF1/CCL22/CCL17/IL10/IL12B/IRF9
hsa04620	Toll-like receptor signaling pathway	26	-0.643095022103772	-2.23871722161882	0.00155763239875389	0.0145595729191944	0.0113666841211254	796	tags=65%, list=21%, signal=52%	MAP3K8/IRF5/TBK1/TNF/CD86/CD80/TLR1/IL12A/STAT1/CXCL11/TLR7/IRF7/TLR3/CXCL10/IL12B/LY96
hsa04659	Th17 cell differentiation	24	-0.643453883972877	-2.1945049837864	0.00157728706624606	0.0145595729191944	0.0113666841211254	967	tags=67%, list=26%, signal=50%	FOXP3/NFKBIE/NFATC2/MAPK11/IL2RB/JAK2/HSP90AA1/TBX21/IL2/IL2RA/IL23R/STAT1/IL17A/IL22/IL17F
hsa05321	Inflammatory bowel disease (IBD)	23	-0.745199023906964	-2.51212993919799	0.00157728706624606	0.0145595729191944	0.0113666841211254	340	tags=57%, list=9%, signal=52%	IL2/IL12A/IL23R/STAT1/IL13/IL1A/IL10/IL12B/IL17A/IL5/IL22/IL17F
hsa05168	Herpes simplex virus 1 infection	112	-0.38417012847224	-1.81425370087943	0.00268456375838926	0.0211976682564918	0.0165490567967348	734	tags=29%, list=20%, signal=24%	JAK2/TBK1/TNF/BCL2L1/TNFSF14/ZNF300/CFP/TAPBP/STAT1/ZNF286B/CGAS/TAP1/IL12A/STAT2/ZNF662/STAT1/DDX58/IFIH1/BST2/OAS2/SOCS3/IRF7/FAS/ZNF440/EIF2AK2/OAS1/TLR3/OAS3/IL12B/LTA/IRF9
hsa04934	Cushing syndrome	28	0.490389633149786	1.92409990417741	0.00284900284900285	0.0211976682564918	0.0165490567967348	408	tags=32%, list=11%, signal=29%	WDR5/WNT1/WNT10B/DVL3/WNT7A/CYP17A1/ATF2/CAMK2G/LEF1
hsa04668	TNF signaling pathway	26	-0.548413365423415	-1.90911514401557	0.00311526479750779	0.0211976682564918	0.0165490567967348	796	tags=54%, list=21%, signal=43%	NOD2/MAP3K8/RPS6KA5/IL15/TNF/ICAM1/CSF2/IRF1/SOCS3/FAS/CXCL10/LIF/LTA
hsa04657	IL-17 signaling pathway	23	-0.6322120022006	-2.13124098086139	0.00315457413249211	0.0211976682564918	0.0165490567967348	678	tags=52%, list=18%, signal=43%	TNF/FOSL1/TRAF4/HSP90AA1/CSF2/CCL17/IL13/CXCL10/IL17A/IL5/IL17F
hsa04658	Th1 and Th2 cell differentiation	22	-0.581524623590306	-1.93917872876028	0.00317965023847377	0.0211976682564918	0.0165490567967348	914	tags=68%, list=25%, signal=52%	NFATC2/MAF/MAPK11/IL2RB/JAK2/TBX21/IL12RB2/IL2/IL12A/IL2RA/STAT1/IL13/IL12B/IL5
hsa01200	Carbon metabolism	25	-0.552839560313026	-1.90919326237337	0.00469483568075117	0.0252047889098929	0.0196774229208813	1595	tags=96%, list=43%, signal=55%	GOT1/GOT2/ALDOA/TPI1/PSPH/OGDH/GAPDH/PFKP/G6PD/GPT/DLD/PGK1/EHHADH/PGAM4/IDH2/ACO1/ACAT1/PRPS1/GPT2/PCCA/ENO1/PHGDH/ME3
hsa04064	NF-kappa B signaling pathway	24	-0.552675033221026	-1.88490293559092	0.00473186119873817	0.0252047889098929	0.0196774229208813	669	tags=46%, list=18%, signal=38%	BCL2L1/TNFSF14/8792/ICAM1/TNFSF13B/TRIM25/DDX58/LTA/CCL19/LY96
hsa04660	T cell receptor signaling pathway	24	-0.553481142368567	-1.88765217774458	0.00473186119873817	0.0252047889098929	0.0196774229208813	996	tags=58%, list=27%, signal=43%	NFKBIE/NFATC2/PTPN6/PIK3R3/MAPK11/MAP3K8/PAK3/TNF/CD8B/CSF2/IL2/IL10/IL5
hsa04640	Hematopoietic cell lineage	20	-0.557752535292205	-1.80291129199297	0.00483091787439614	0.0252047889098929	0.0196774229208813	669	tags=50%, list=18%, signal=41%	IL7/CD8B/CSF2/IL2RA/CD33/IL3/IL1A/CD1E/IL5
hsa05133	Pertussis	20	-0.616256082745532	-1.99202151498818	0.00483091787439614	0.0252047889098929	0.0196774229208813	904	tags=60%, list=24%, signal=46%	C1R/MAPK11/CFL2/TNF/IL12A/IRF1/C4BPB/IL1A/IL10/IL12B/LY96
