## Supplementary Table 2 for "Progesterone specifically dampens disease-associated T_H_1- and T_H_17-related immune responses during T cell activation *in vitro*"

### Sheet: Blad1
Supplemental Table 2. Secreted proteins measured in culture supernatants from CD4+ T cells that had been cultured unactivated or activated in the presence or absence of 50 uM progesterone for 6, 24 or 72 hrs. Statistical differences were determined comparing activation with P4 versus without.
	6 hrs			24 hrs			72 hrs
Protein	Unactivated (n=9)	Activated (n=9(	Activated+P4 (n=9)	Unactivated (n=10)	Activated (n=10)	Activated+P4 (n=10)	Unactivated (n=10)	Activated (n=10)	Activated+P4 (n=10)
EIF4EBP1	undetectable			0.35 (0.48)	0.62 (0.64)	0.86 (0.56)**	0.86 (0.54)	1.81 (2.19)**	2.23 (1.43)
ADA	1.67 (0.99)	1.80 (1.03)	1.76 (1.41)	2.38 (1.19)	2.57 (0.92)	2.93 (1.00)*	2.97 (0.94)	3.16 (1.51)	4.51 (1.00)*
ARTN	undetectable			undetectable			undetectable
AXIN1	undetectable			undetectable			undetectable
NGF	undetectable			undetectable			undetectable
CASP-8	undetectable			0.52 (0.51)	0.85 (0.81)*	0.84 (0.78)	1.10 (0.43)	2.03 (2.29)**	2.19 (1.18)
CCL11	undetectable			undetectable			undetectable
CCL19	undetectable			undetectable			0.47 (0.00)	2.90 (4.36)***	1.65 (2.67)*
CCL20	undetectable			0.61 (0.00)	1.93 (2.36)**	0.61 (0.91)**	0.61 (0.00)	3.50 (5.11)****	2.27 (3.80)
CCL23	undetectable			undetectable			0.19 (1.19)	0.69 (1.18)*	0.32 (0.75)*
CCL25	undetectable			undetectable			undetectable
CCL28	undetectable			undetectable			undetectable
CCL3	3.17 (3.22)	9.33 (5.39)****	8.23 (5.55)*	4.83 (2.63)	12.35 (3.58)***	10.76 (5.12)*	7.89 (4.78)	13.86 (1.34)****	13.69 (5.37)
CCL4	1.68 (2.55)	9.20 (5.08)****	8.27 (5.77)*	3.21 (2.54)	10.24 (3.46)****	9.53 (4.62)*	6.55 (2.84)	11.50 (2.08)***	11.33 (4.92)
CD244	undetectable			undetectable			undetectable
CD40	0.79 (1.06)	1.84 (2.33)*	1.73 (1.28)	1.71 (1.49)	4.51 (2.16)****	3.82 (2.35)*	3.42 (2.84)	6.51 (2.44)****	5.17 (2.40)*
CD5	2.24 (1.36)	2.94 (1.38)**	2.58 (1.07)	3.08 (1.07)	3.99 (1.42)**	3.89 (1.41)	5.00 (2.16)	5.93 (2.19)	6.26 (1.72)
CD6	0.64 (0.88)	1.06 (0.76)****	0.86 (0.77)*	0.54 (1.26)	2.87 (2.90)***	1.74 (2.85)*	2.84 (2.41)	3.83 (1.99)*	3.69 (1.35)
CD8A	undetectable			0.94 (1.40)	1.63 (1.74)***	1.05 (1.79)**	1.78 (1.79)	2.62 (2.80)**	1.89 (2.72)**
CDCP1	undetectable			undetectable			0.24 (0.00)	0.96 (0.86)***	0.59 (0.93)
CSF-1	undetectable			0.41 (0.85)	7.14 (2.54)****	5.02 (5.22)**	3.62 (4.57)	9.46 (1.71)****	8.30 (5.80)*
CST5	undetectable			undetectable			undetectable
CX3CL1	undetectable			undetectable			undetectable
CXCL1	0.65 (1.22)	2.58 (2.16)**	2.66 (3.23)	2.22 (2.26)	4.38 (1.90)***	4.25 (2.32)	4.38 (2.02)	4.85 (4.56)	4.57 (3.00)
CXCL10	0.78 (0.00)	4.74 (2.01)****	4.15 (2.62)*	1.18 (1.71)	6.16 (3.13)****	5.43 (3.08)	5.10 (3.36)	7.67 (3.64)***	6.55 (2.89)
CXCL11	undetectable			undetectable			undetectable
CXCL5	undetectable			0.66 (0.00)	1.48 (1.54)	2.04 (2.77)*	0.66 (2.00)	2.26 (2.06)	2.97 (3.33)
CXCL6	undetectable			undetectable			undetectable
CXCL9	0.39 (0.00)	2.01 (1.50)****	1.06 (1.58)*	0.39 (0.59)	3.97 (3.54)***	3.46 (4.08)	3.73 (3.58)	5.90 (3.60)*	4.46 (4.53)*
DNER	1.81 (0.25)	1.88 (0.20)	1.84 (0.27)	1.92 (0.34)	1.88 (0.30)	1.87 (0.38)	1.98 (0.30)	1.93 (0.45)	2.04 (0.37)
S100A12	undetectable			undetectable			1.11 (1.11)	1.45 (1.12)	1.57 (0.83)
FGF-19	undetectable			undetectable			undetectable
FGF-21	1.90 (0.37)	1.92 (0.25)	1.89 (0.44)	1.94 (0.49)	1.85 (0.28)	1.85 (0.32)	2.00 (0.35)	1.96 (0.48)	1.98 (0.37)
FGF-23	undetectable			undetectable			undetectable
FGF-5	undetectable			undetectable			undetectable
FLT3LG	2.14 (1.20)	3.30 (2.21)**	2.15 (1.52)**	3.91 (1.01)	4.55 (1.36)*	3.60 (1.18)****	5.82 (1.38)	6.65 (2.14)**	5.60 (1.93)***
GDNF	undetectable			undetectable			undetectable
HGF	undetectable			undetectable			1.35 (1.69)	0.38 (0.75)*	0.22 (0.22)
IFN-G	0.15 (0.00)	2.34 (4.68)***	1.53 (4.06)	0.15 (0.32)	2.70 (5.52)****	1.44 (5.55)*	0.15 (0.00)	5.28 (5.11)****	4.02 (5.25)
IL-1A	undetectable			undetectable			1.28 (0.80)	1.55 (2.06)**	1.39 (1.28)
IL-10	undetectable			0.68 (0.00)	5.06 (2.94)****	2.36 (2.57)*	0.67 (1.25)	7.78 (6.59)****	3.07 (4.86)*
IL-10RA	undetectable			undetectable			undetectable
IL-10RB	undetectable			undetectable			undetectable
IL-12B	undetectable			-0.036 (0.41)	3.88 (5.89)****	1.17 (4.28)*	1.28 (2.02)	4.95 (5.59)***	1.47 (4.84)**
IL-13	undetectable			undetectable			0.52 (0.00)	5.80 (6.02)****	2.12 (4.26)*
IL-15RA	undetectable			undetectable			undetectable
IL-17A	0.48 (0.00)	3.93 (3.77)****	2.80 (2.54)*	0.48 (0.00)	4.70 (1.65)****	3.33 (2.05)*	0.74 (1.31)	6.52 (5.51)****	3.79 (4.79)*
IL-17C	undetectable			undetectable			undetectable
IL-18	undetectable			undetectable			undetectable
IL-18R1	undetectable			undetectable			0.60 (1.27)	3.04 (2.60)****	2.09 (1.13)
IL-2	undetectable			0.73 (0.00)	3.90 (4.07)****	1.71 (2.90)*	undetectable
IL-20	undetectable			undetectable			undetectable
IL-20RA	undetectable			undetectable			undetectable
IL-22 RA1	undetectable			undetectable			undetectable
IL-24	undetectable			undetectable			0.71 (0.00)	1.49 (2.33)	0.71 (0.80)
IL-2RB	undetectable			undetectable			undetectable
IL-33	undetectable			undetectable			undetectable
IL-4	undetectable			0.31 (0.00)	1.34 (1.44)****	0.69 (0.89)**	0.31 (0.00)	2.16 (3.14)***	1.50 (3.30)
IL-5	undetectable			undetectable			undetectable
IL-6	undetectable			0.53 (1.26)	2.87 (2.90)****	1.74 (2.85)*	2.30 (3.43)	3.92 (5.32)	2.66 (3.80)*
IL-7	undetectable			undetectable			undetectable
CXCL8	4.76 (3.20)	7.88 (1.99)****	7.17 (2.07)*	6.67 (3.00)	12.42 (2.64)****	11.29 (3.72)*	9.92 (4.88)	14.33 (1.64)****	13.96 (4.89)*
TGFB1	undetectable			undetectable			0.45 (0.49)	1.32 (1.78)**	0.45 (0.86)*
LIF	undetectable			0.30 (0.00)	2.45 (1.93)***	0.30 (0.50)**	0.30 (1.20)	6.12 (5.28)****	3.82 (4.98)
LIF-R	undetectable			undetectable			undetectable
CCL2	6.20 (2.93)	9.31 (1.92)****	8.07 (2.12)*	8.10 (2.86)	9.75 (2.14)***	8.48 (2.25)**	12.14 (2.20)	9.49 (2.84)*	8.42 (3.71)
CCL8	0.70 (1.11)	6.20 (3.52)****	4.64 (3.90)*	2.13 (2.88)	6.86 (2.89)****	5.23 (4.14)*	5.60 (3.97)	6.83 (4.09)	5.52 (4.00)*
CCL7	undetectable			undetectable			undetectable
CCL13	1.37 (1.05)	2.26 (1.76)*	2.24 (1.61)	1.57 (1.48)	2.91 (2.04)***	3.09 (1.75)	7.15 (4.71)	3.38 (2.48)***	3.97 (3.54)
MMP-1	undetectable			0.52 (0.70)	2.74 (2.44)****	1.99 (2.66)	0.52 (2.60)	5.71 (3.89)**	5.18 (6.17)
MMP-10	undetectable			undetectable			0.40 (1.53)	3.60 (2.64)****	2.57 (3.88)*
NRTN	undetectable			undetectable			undetectable
NT3	undetectable			undetectable			undetectable
OPG	undetectable			undetectable			0.33 (0.65)	2.63 (3.11)****	1.12 (2.25)**
OSM	0.28 (0.35)	2.48 (3.01)****	0.70 (1.02)*	0.77 (0.47)	6.36 (3.87)****	3.49 (3.63)*	2.77 (2.35)	9.48 (5.36)****	5.73 (5.77)
PD-L1	undetectable			undetectable			1.07 (0.00)	3.26 (2.23)****	2.49 (2.17)**
SCF	undetectable			undetectable			undetectable
SIRT2	undetectable			undetectable			undetectable
SLAMF1	undetectable			undetectable			undetectable
ST1A1	undetectable			undetectable			undetectable
STAMBP	undetectable			undetectable			0.52 (0.53)	1.18 (1.34)	1.65 (0.68)
TGFA	2.21 (0.37)	2.40 (0.65)	2.33 (0.41)	2.22 (0.37)	2.66 (0.59)****	2.42 (0.43)*	2.59 (0.67)	3.60 (1.69)****	3.01 (0.92)*
TNF	0.25 (0.00)	1.86 (5.82)***	0.66 (2.27)*	0.25 (0.00)	3.11 (7.39)****	1.04 (5.52)*	0.25 (0.41)	5.64 (6.54)****	2.71 (5.02)*
LTA	0.39 (0.47)	4.29 (2.59)****	3.38 (3.25)*	1.10 (1.61)	7.75 (3.32)****	5.10 (3.21)*	2.73 (3.54)	10.44 (2.82)****	8.41 (5.30)
TNFRSF9	undetectable			1.23 (0.00)	4.36 (4.02)****	3.39 (4.79)*	1.85 (2.31)	7.71 (3.82)**	7.85 (3.47)
TNFSF14	0.32 (0.00)	1.76 (2.73)***	1.11 (2.43)	0.32 (0.54)	3.47 (2.58)****	2.19 (2.96)	1.30 (2.44)	5.28 (3.33)****	4.34 (3.76)
TNFSF10	undetectable			undetectable			0.39 (0.41)	2.52 (2.46)***	0.71 (1.73)**
TNFSF11	undetectable			0.10 (0.28)	0.78 (1.10)**	0.52 (1.27)	0.10 (0.73)	1.99 (1.68)***	2.05 (2.97)
TSLP	undetectable			undetectable			undetectable
TNFSF12	undetectable			0.28 (0.74)	0.53 (1.08)	-0.04 (0.37)**	1.56 (0.94)	2.39 (2.26)*	1.13 (1.72)****
PLAU	0.45 (0.63)	1.74 (2.37)**	0.82 (0.98)*	2.64 (1.95)	3.14 (1.76)**	2.64 (1.47)**	5.79 (2.29)	4.13 (1.32)**	3.98 (1.36)
VEGFA	undetectable			0.55 (0.93)	3.65 (2.50)****	2.94 (2.04)*	2.36 (1.90)	5.67 (4.14)**	4.70 (3.53)
*p≤0.05, **p≤0.01, ***p≤0.001, ****p≤0.0001
