## Supplementary Table 3 for "Progesterone specifically dampens disease-associated T_H_1- and T_H_17-related immune responses during T cell activation *in vitro*"

### Sheet: Blad1
Supplemental Table 3. Overlapping disease genes that are down-regulated by progesterone (Yes=gene downregulated by progesterone). Marked genes show genes that are common between all seven diseases
Gene name	Hashimoto's disease (n=51)	Graves' disease (n=73)	Multiple sclerosis (n=201)	Psoriasis (n=134)	Rheumatoid arthritis (n=270)	Systemic lupus erythematosus (n=212)	Systemic sclerosis (n=96)
ABCC6					Yes	Yes
ABCG2			Yes	Yes	Yes
ACAN					Yes
ACE			Yes	Yes	Yes	Yes	Yes
ACP5					Yes
ADAM8					Yes
ADAMTS4			Yes		Yes
ADGRE5					Yes
AGBL2			Yes		Yes
AHSA1			Yes	Yes	Yes		Yes
AIMP2			Yes	Yes	Yes		Yes
ALOX5			Yes		Yes		Yes
APOM					Yes	Yes
AR			Yes		Yes	Yes
ASF1A					Yes
AURKA					Yes
BAIAP2L1					Yes
BCL2	Yes	Yes	Yes	Yes	Yes	Yes	Yes
BCL2L1			Yes		Yes
BCL3					Yes
BECN1					Yes
BIRC5					Yes
BLZF1					Yes
BTG2		Yes			Yes
CA13					Yes
CALD1					Yes
CALM3			Yes		Yes
CASP1			Yes	Yes	Yes	Yes	Yes
CCL17				Yes	Yes
CCL22			Yes	Yes	Yes
CCL8			Yes		Yes
CCND1	Yes		Yes		Yes
CCR2			Yes	Yes	Yes	Yes	Yes
CCR4			Yes	Yes	Yes	Yes
CCR5	Yes	Yes	Yes	Yes	Yes	Yes
CD2					Yes	Yes
CD226			Yes	Yes	Yes	Yes	Yes
CD38					Yes	Yes
CD59					Yes
CD63					Yes
CD69			Yes	Yes	Yes	Yes	Yes
CD80			Yes		Yes	Yes
CD83	Yes	Yes			Yes	Yes
CD84				Yes	Yes	Yes
CD86			Yes		Yes	Yes
CDK6					Yes	Yes
CEP89					Yes
CISH			Yes		Yes
CLU			Yes		Yes	Yes
CNR2			Yes		Yes		Yes
COTL1					Yes	Yes
COX5A			Yes		Yes
CPOX			Yes		Yes
CSE1L					Yes
CSF2			Yes	Yes	Yes	Yes	Yes
CSK					Yes	Yes
CSRP1					Yes
CTSS					Yes
CXCL10	Yes	Yes	Yes	Yes	Yes	Yes	Yes
CXCL11				Yes	Yes
CXCR6		Yes			Yes
CYCS					Yes
DCLRE1C					Yes
DDX58				Yes	Yes	Yes
DHFR					Yes
DHX16			Yes	Yes	Yes	Yes	Yes
DHX32					Yes
DNAJA2					Yes
DPP4			Yes		Yes
DR1					Yes
DUSP6					Yes
EBNA1BP2			Yes	Yes	Yes	Yes
EDA				Yes	Yes		Yes
EDN1	Yes	Yes		Yes	Yes	Yes	Yes
EFNB1					Yes
EGR1	Yes			Yes	Yes		Yes
EIF4EBP1					Yes	Yes
EIF4EBP2					Yes	Yes
ENG					Yes	Yes	Yes
ENO1					Yes	Yes
ENPP2					Yes
EREG					Yes
ESR1	Yes	Yes	Yes		Yes	Yes
ESR2		Yes			Yes
F2RL1			Yes	Yes	Yes
F3	Yes	Yes			Yes	Yes
FAM167A			Yes		Yes	Yes	Yes
FAM215A					Yes
FAS	Yes	Yes	Yes	Yes	Yes	Yes	Yes
FGF2					Yes		Yes
FLT3LG					Yes
FOSB				Yes	Yes	Yes	Yes
FOXP3	Yes	Yes	Yes	Yes	Yes	Yes	Yes
GADD45B					Yes
GAPDH			Yes	Yes	Yes
GART					Yes
GAS6			Yes		Yes	Yes
GLS					Yes
GPR15					Yes
GPT					Yes
GZMB			Yes		Yes	Yes
HDAC9					Yes	Yes
HFE			Yes		Yes
HLA-DOA	Yes	Yes	Yes	Yes	Yes
HPRT1			Yes		Yes		Yes
HSPA1L			Yes		Yes	Yes	Yes
HSPA4		Yes	Yes		Yes	Yes	Yes
HSPA8					Yes
ICAM1	Yes	Yes	Yes	Yes	Yes	Yes	Yes
IFI27				Yes	Yes
IFI35					Yes
IFI44					Yes	Yes
IFIH1		Yes	Yes	Yes	Yes	Yes
IGF1		Yes	Yes	Yes	Yes		Yes
IGF2			Yes	Yes	Yes	Yes
IGFBP3					Yes	Yes	Yes
IKZF3	Yes	Yes		Yes	Yes	Yes
IL10	Yes	Yes	Yes	Yes	Yes	Yes	Yes
IL12A		Yes	Yes		Yes	Yes
IL12B	Yes	Yes	Yes	Yes	Yes	Yes
IL13		Yes	Yes	Yes	Yes		Yes
IL15	Yes	Yes	Yes	Yes	Yes	Yes
IL17A	Yes	Yes	Yes	Yes	Yes	Yes	Yes
IL17F	Yes	Yes		Yes	Yes	Yes	Yes
IL18RAP					Yes
IL1A	Yes	Yes	Yes	Yes	Yes	Yes	Yes
IL1B	Yes	Yes	Yes	Yes	Yes	Yes	Yes
IL2		Yes	Yes	Yes	Yes	Yes	Yes
IL21	Yes	Yes	Yes	Yes	Yes	Yes	Yes
IL22	Yes	Yes	Yes	Yes	Yes	Yes	Yes
IL23R	Yes	Yes	Yes	Yes	Yes	Yes	Yes
IL26					Yes
IL27RA					Yes
IL2RA	Yes	Yes	Yes	Yes	Yes	Yes	Yes
IL2RB			Yes		Yes		Yes
IL3		Yes		Yes	Yes
IL32			Yes	Yes	Yes
IL5		Yes	Yes		Yes
IL7	Yes		Yes		Yes	Yes
IRF1			Yes	Yes	Yes	Yes
IRF5			Yes	Yes	Yes	Yes	Yes
ISG15				Yes	Yes	Yes
ISG20	Yes	Yes	Yes	Yes	Yes	Yes	Yes
ITGA1			Yes		Yes
ITGA4			Yes		Yes
ITGAL	Yes		Yes	Yes	Yes	Yes	Yes
ITGB1		Yes			Yes	Yes
ITPR2					Yes
KL			Yes		Yes
KLF12					Yes
LAMP3					Yes
LCP2					Yes
LGALS3BP					Yes
LGALS9		Yes		Yes	Yes
LIF			Yes		Yes
LIG4					Yes
LPAR3					Yes
LRG1					Yes
LTA		Yes	Yes	Yes	Yes	Yes
LY96					Yes
MAGI3		Yes			Yes
MAP3K5			Yes		Yes
MAPK1	Yes		Yes	Yes	Yes	Yes	Yes
MCL1					Yes
MED27					Yes
MIR155HG					Yes
MIR17HG					Yes	Yes
MMP25			Yes		Yes
MSRA					Yes
MUC1					Yes
NAMPT					Yes
NCOA5			Yes		Yes
NFATC2			Yes		Yes	Yes
NFKBIA	Yes			Yes	Yes	Yes
NFKBIE					Yes
NHS			Yes		Yes
NME1				Yes	Yes
NOD2				Yes	Yes	Yes
ODC1					Yes
OSM			Yes	Yes	Yes
P2RX7			Yes		Yes	Yes
PAK3					Yes	Yes
PARP1			Yes		Yes	Yes
PAX5					Yes	Yes
PDCD1LG2			Yes		Yes	Yes
PER2					Yes
PGAP1					Yes
PGBD1					Yes	Yes
PHF19					Yes
PHTF1					Yes
PIK3CG	Yes	Yes		Yes	Yes	Yes	Yes
PIK3R3					Yes
PLAT			Yes	Yes	Yes
PRAP1					Yes
PRDX3					Yes
PRG4					Yes
PSMB9	Yes	Yes	Yes	Yes	Yes	Yes
PSMD12					Yes
PTGER2					Yes
PTGS2	Yes				Yes	Yes	Yes
PTPN11					Yes
PTPN6			Yes	Yes	Yes	Yes
QPCT		Yes			Yes
RAB27A					Yes
RAG1					Yes	Yes
RASGRP1					Yes	Yes
RBM45	Yes	Yes	Yes	Yes	Yes	Yes	Yes
RFC1					Yes
RMC1					Yes
RNF19A			Yes	Yes	Yes		Yes
RUNX1				Yes	Yes	Yes
S1PR2			Yes		Yes
SEMA4A			Yes		Yes
SENP1					Yes
SERPINF1					Yes
SESN2					Yes
SH2B3		Yes		Yes	Yes	Yes
SH3BP2					Yes
SHCBP1					Yes
SIGLEC1					Yes	Yes	Yes
SIRT6					Yes
SLAMF1					Yes	Yes
SLC25A12					Yes
SLC51A					Yes
SLC52A1			Yes	Yes	Yes
SLC5A5	Yes	Yes			Yes
SMS					Yes
SOCS1			Yes	Yes	Yes	Yes
SOCS3		Yes	Yes	Yes	Yes	Yes
SOD2			Yes	Yes	Yes	Yes
SPAG16					Yes
SPRED2			Yes		Yes	Yes
STAT1			Yes		Yes	Yes
STAT3			Yes	Yes	Yes	Yes	Yes
STC2					Yes
STS					Yes
SUOX				Yes	Yes	Yes
TAP1		Yes	Yes	Yes	Yes	Yes	Yes
TAP2		Yes	Yes	Yes	Yes	Yes	Yes
TAPBP					Yes
TBX21	Yes	Yes	Yes		Yes	Yes	Yes
TEC					Yes
TGFB1	Yes	Yes	Yes	Yes	Yes	Yes	Yes
TGFBR1					Yes		Yes
TLR1		Yes	Yes		Yes
TLR3	Yes		Yes		Yes	Yes
TLR7			Yes	Yes	Yes	Yes
TNF	Yes	Yes	Yes	Yes	Yes	Yes	Yes
TNFRSF10A			Yes		Yes
TNFRSF11A					Yes
TNFRSF8	Yes				Yes	Yes	Yes
TNFSF10			Yes	Yes	Yes	Yes	Yes
TNFSF13B			Yes	Yes	Yes	Yes	Yes
TNFSF14			Yes		Yes		Yes
TPI1			Yes		Yes	Yes
TPMT			Yes		Yes	Yes
TRAF1			Yes		Yes	Yes
TRAF6				Yes	Yes	Yes	Yes
TREX1					Yes	Yes	Yes
TRIM21		Yes		Yes	Yes	Yes
TRIM26					Yes
TTN					Yes		Yes
UBA7					Yes
UGCG					Yes
WARS		Yes			Yes
WARS2		Yes			Yes
WDR11	Yes	Yes			Yes		Yes
ZCCHC2					Yes
ZNF334					Yes
ZNRD1ASP		Yes			Yes
ABCF1		Yes				Yes
ACHE	Yes					Yes
ACO1				Yes
ACSL4						Yes
ACTA2				Yes			Yes
ADAR						Yes
ADCY3				Yes
AIM2			Yes			Yes
ALOX5AP						Yes	Yes
AMACR			Yes
ANXA6				Yes		Yes
AP1S3				Yes
ARHGAP31			Yes
ATF3			Yes				Yes
ATP6			Yes			Yes
ATP8			Yes
AZI2				Yes
B2M			Yes			Yes
BCL10			Yes
BDNF-AS			Yes
BHLHE40-AS1				Yes
BIRC3		Yes	Yes
BLM							Yes
BMS1						Yes
BST2			Yes	Yes
C1D			Yes
C1R						Yes
C5orf56			Yes	Yes		Yes
CAMK1D						Yes
CARD16			Yes
CASP9		Yes	Yes
CASR		Yes
CCL19			Yes	Yes			Yes
CCR8			Yes				Yes
CD1E			Yes
CD200			Yes
CD200R1			Yes
CD33						Yes
CD74						Yes
CD79B						Yes
CD8B						Yes
CDCA5						Yes
CENPO			Yes
CENPU						Yes
CETP						Yes
CGAS						Yes
CH25H			Yes
CHST12						Yes
CNTF			Yes
CXorf21						Yes
CYP1A1		Yes		Yes		Yes
DARS2			Yes
DCK	Yes
DENND1B				Yes
DGUOK-AS1						Yes
DLD			Yes
DNMT3A				Yes		Yes
DUT				Yes
EARS2	Yes	Yes				Yes
ECE1							Yes
EGR3						Yes	Yes
EIF2AK2			Yes			Yes
EIF4E				Yes		Yes
ELOVL6				Yes
EOMES			Yes
EVI2A			Yes
EVI5			Yes
EXOC2				Yes
FAM98B						Yes
FOXP1			Yes
FZD5				Yes
GBE1			Yes
GBP2						Yes
GCA			Yes
GFI1			Yes
GGCT			Yes			Yes
GJB2				Yes
GJB6			Yes
GOT2				Yes
GPBAR1			Yes
GPR174		Yes
GPR19						Yes
GZMK			Yes
HAL						Yes
HBEGF				Yes
HCFC1						Yes
HDAC2		Yes
HIVEP3						Yes
HNRNPA1P10			Yes
HRH1			Yes
HSP90AA1			Yes	Yes		Yes	Yes
HSP90AB1						Yes	Yes
HSPA1A		Yes	Yes			Yes
HSPA1B		Yes	Yes			Yes
HSPE1						Yes
IER3						Yes
IFI16			Yes			Yes
IFI44L						Yes
IFI6				Yes
IFIT1						Yes	Yes
IKZF2						Yes
IL12RB1				Yes		Yes
IL12RB2			Yes			Yes	Yes
IL21-AS1				Yes		Yes
INPP4B			Yes
IRF2				Yes		Yes
IRF7						Yes	Yes
IRF9						Yes
ITGAM		Yes	Yes	Yes		Yes	Yes
ITGB8							Yes
JAK2			Yes	Yes
KCNH4						Yes
KCNK5			Yes
KIDINS220						Yes
LACC1			Yes
LAG3			Yes	Yes
LINC01934			Yes
LMLN				Yes
LMNA			Yes			Yes
LMNB1			Yes
LPP	Yes	Yes	Yes			Yes
LRCH1			Yes
LY6E			Yes			Yes
LYNX1				Yes
MAPT			Yes
MC1R			Yes	Yes
MGST2				Yes
MKI67				Yes
MNAT1						Yes
MST1R			Yes
MT2A						Yes
MUC16				Yes
MX1			Yes			Yes	Yes
MYBL2							Yes
MZB1			Yes
NAT1			Yes	Yes		Yes
NBDY						Yes
NBN						Yes
NCL						Yes
NCOA2			Yes
NCR3		Yes
NFIX							Yes
NFKBIZ				Yes
NQO1			Yes
NRAS	Yes
NT5C3A						Yes
OAS1			Yes
OAS2				Yes			Yes
OASL						Yes	Yes
OMG			Yes
PARP9							Yes
PDCD4						Yes
PEPD						Yes
PGK1						Yes
PHGDH			Yes			Yes
PIK3C2B							Yes
PLSCR1						Yes
POLR3A							Yes
POU2AF1			Yes			Yes
PPP2CA						Yes
PSMA5						Yes
PSMB6						Yes	Yes
PTPN1							Yes
PTPRN2				Yes
RASGRP3						Yes
RBFOX2							Yes
RBMX						Yes
RGS1			Yes
RIC3			Yes
RIPK2			Yes
RNF114				Yes
RPS6KA5				Yes
RSU1						Yes
RTN4			Yes
SAMD9L						Yes
SAMHD1						Yes
SBNO2			Yes	Yes
SCO1						Yes
SERPINB1				Yes
SERPINB8				Yes
SGK1						Yes
SGPL1			Yes
SHOC2						Yes
SKAP2			Yes	Yes
SLAMF6		Yes				Yes
SLC1A2			Yes
SLC26A4	Yes	Yes
SLC9A9			Yes
SMC1A						Yes
SPTLC2				Yes
ST8SIA1			Yes
STAT2			Yes	Yes		Yes
STK17B			Yes
STN1							Yes
SUMF1			Yes
TBK1						Yes
TICAM1						Yes
TK1	Yes
TMEM173						Yes	Yes
TNFAIP8L2						Yes
TNFSF8	Yes			Yes
TNS1						Yes
TOP1							Yes
TPH1	Yes
TRIM22			Yes
TRIM5			Yes
USP18			Yes
VAV3	Yes	Yes
WIPF1						Yes
VMP1			Yes
XAF1			Yes
XRCC4							Yes
XRCC6						Yes
ZBP1							Yes
ZBTB46			Yes
ZC3H12A						Yes
ZNF629						Yes	Yes
ZPBP2				Yes		Yes
