## Supplementary Table 4 for "Progesterone specifically dampens disease-associated T_H_1- and T_H_17-related immune responses during T cell activation *in vitro*"

### Sheet: Supplemental Table 4
Supplemental Table 4. Transcription factors that interact with the common disease-associated genes (n=12) down-regulated by P4. TF-target interactions were derived from TRRUST and Dorothea. Number of targets and the gene names for each TF are depicted in the table. Blue=TFs that are downregulated by P4, red= TFs that are upregulated by P4.
TF	Effect of P4	no.targets	targets
STAT1	downregulated	9	BCL2, CXCL10, FAS, FOXP3, ICAM1, IL10, IL1B, IL2RA, ISG20
STAT3	downregulated	7	BCL2, FAS, ICAM1, IL10, IL21, IL2RA, TGFB1
EGR1	downregulated	4	BCL2, FAS, TGFB1, TNF
IRF1	downregulated	4	BCL2, CXCL10, FOXP3, IL10
CEBPB	upregulated	3	IL10, IL1B, TNF
E2F1	downregulated	3	BCL2, IL1B, TNF
NFKBIA	downregulated	3	FAS, ICAM1, IL1B
ATF2	upregulated	2	FAS, TNF
ATM	upregulated	2	BCL2, FAS
FOXP3	downregulated	2	IL10, IL2RA
GLI1	upregulated	2	BCL2, FAS
HSF1	upregulated	2	IL1B, TNF
NFKB2	downregulated	2	BCL2, IL2RA
PARP1	downregulated	2	BCL2, IL10
BACH2	upregulated	1	BCL2
ERCC2	downregulated	1	BCL2
ESR1	downregulated	1	BCL2
FOSB	downregulated	1	TGFB1
HMGB2	upregulated	1	TNF
IFI16	downregulated	1	ICAM1
IRF5	downregulated	1	TNF
IRF7	downregulated	1	CXCL10
NFATC2	downregulated	1	FOXP3
NFYA	upregulated	1	FAS
PAWR	downregulated	1	BCL2
PAX5	downregulated	1	BCL2
PER1	upregulated	1	BCL2
SIM2	downregulated	1	BCL2
SMAD2	upregulated	1	BCL2
SMAD7	upregulated	1	TGFB1
SREBF1	upregulated	1	FAS
SREBF2	upregulated	1	FAS
STAT5B	upregulated	1	IL2RA
TBP	upregulated	1	BCL2
TBX21	downregulated	1	IL10
USF2	downregulated	1	TGFB1
