## Supplementary Table 5 for "Progesterone specifically dampens disease-associated T_H_1- and T_H_17-related immune responses during T cell activation *in vitro*"

### Sheet: Supplemental Table 5
Supplemental Table 5. Transcription factors that interact with the shared disease-associated genes for psorasis, multiple sclerosis and rheumatoid arthritis (n=62) that are down-regulated by P4. TF-target interactions were derived from TRRUST and Dorothea. Number of targets and the gene names for each TF are depicted in the table. Disease genes are derived from DisGeNET (Piñero et al., 2019). Blu…
TF	effect of P4	no.targets	targets
STAT1	downregulated	19	BCL2, CCR5, CXCL10, FAS, FOXP3, ICAM1, IGF1, IL10, IL12B, IL1B, IL2RA, IRF1, ISG20, PSMB9, SOCS1, SOCS3, STAT3, TAP1, TNFSF13B
STAT3	downregulated	14	BCL2, FAS, ICAM1, IGF1, IL10, IL2, IL21, IL2RA, IRF1, OSM, PTPN6, SOCS1, SOCS3, TGFB1
IRF1	downregulated	11	BCL2, CXCL10, FOXP3, IL10, IL12B, IL15, PSMB9, SOCS1, TAP1, TAP2, TNFSF10
EGR1	downregulated	8	ACE, BCL2, FAS, IGF2, IL2, TGFB1, TNF, TNFSF10
CEBPB	upregulated	6	IGF2, IL10, IL12B, IL13, IL1B, TBF
E2F1	downregulated	5	BCL2, IL1B, ITGAL, MAPK1, TNF
ESR1	downregulated	4	ABCG2, BCL2, IGF1, SOCS3
FOXP3	downregulated	4	CCR4, IL10, IL2, IL2RA
NFKBIA	downregulated	4	FAS, ICAM1, IL1B, TNFSF10
ATF2	upregulated	3	FAS, PLAT, TNF
GLI1	upregulated	3	BCL2, FAS, SOCS1
NFATC2	downregulated	3	CSF2, FOXP3, IL2
STAT2	downregulated	3	IRF1, SOCS1, TAP2
STAT5B	upregulated	3	IGF1, IL2RA, OSM
STAT6	upregulated	3	IL12, IRF1, SOCS1
TBX21	downregulated	3	CCR4, IL10, IL13
ATM	upregulated	2	BCL2, FAS
BACH2	upregulated	2	BCL2, IL2
CREBBP	upregulated	2	CSF2, IRF1
FOXP1	downregulated	2	IL2, STAT3
HDAC2	downregulated	2	IGF1, TNFSF10
HSF1	upregulated	2	IL1B, TNF
NFKB2	downregulated	2	BCL2, IL2RA
PARP1	downregulated	2	BCL2, IL10
RUNX1	downregulated	2	CSF2
USF2	upregulated	2	PTPN6, TGFB1
DDX5	downregulated	1	IGF2
EGR2	upregulated	1	IGF2
ERCC2	downregulated	1	BCL2
FOSB	downregulated	1	TGFB1
HDAC5	upregulated	1	IGF1
HIC1	downregulated	1	STAT3
HMGB2	upregulated	1	TNF
IFI16	downregulated	1	ICAM1
IRF2	downregulated	1	TAP1
IRF5	downregulated	1	TNF
IRF7	downregulated	1	CXCL10
KHDRBS1	upregulated	1	IGF2
NCOR1	upregulated	1	IGF1
NCOR2	upregulated	1	IGF1
NFYA	upregulated	1	FAS
PAWR	downregulated	1	BCL2
PAX5	downregulated	1	BCL2
PER1	upregulated	1	BCL2
PLAG1	upregulated	1	IGF2
PLAGL2	downregulated	1	IGF2
RFX5	downregulated	1	HLA-DOA
SEC14L2	upregulated	1	PSMB9
SIM2	downregulated	1	BCL2
SLA2	downregulated	1	CD69
SMAD2	upregulated	1	BCL2
SMAD7	upregulated	1	TGFB1
SREBF1	upregulated	1	FAS
SREBF2	upregulated	1	FAS
SUZ12	upregulated	1	IGF2
TBP	upregulated	1	BCL2
TOB1	upregulated	1	IL2
